# Pathogen protein modularity enables elaborate mimicry of a host phosphatase

**DOI:** 10.1101/2023.05.05.539533

**Authors:** Hui Li, Jinlong Wang, Tung Ariel Kuan, Bozeng Tang, Li Feng, Jiuyu Wang, Zhi Cheng, Jan Skłenar, Paul Derbyshire, Michelle Hulin, Yufei Li, Yi Zhai, Yingnan Hou, Frank L.H. Menke, Yanli Wang, Wenbo Ma

**Author notes:** Corresponding authors: Wenbo Ma or Yanli Wang. These authors contributed equally to this work (Hui Li, Jinlong Wang).

## Abstract

Pathogens produce diverse effector proteins to manipulate host cellular processes. However, how functional diversity is generated in an effector repertoire is poorly understood. Many effectors in the devastating plant pathogen *Phytophthora* contain tandem repeats of the “(L)WY” motif, which are structurally conserved but variable in sequences. Here, we discovered a functional module formed by a specific (L)WY-LWY combination in multiple *Phytophthora* effectors, which efficiently recruit the Serine/Threonine protein phosphatase 2A (PP2A) core enzyme in plant hosts. Crystal structure of an effector-PP2A complex shows that the (L)WY-LWY module enables hijacking of the host PP2A core enzyme to form functional holoenzymes. While sharing the PP2A-interacting module at the amino terminus, these effectors possess divergent C-terminal LWY units and regulate distinct sets of phosphoproteins in the host. Our results highlight the appropriation of an essential host phosphatase through molecular mimicry by pathogens and diversification promoted by protein modularity in an effector repertoire.
