## Supplementary material for "Pathogen protein modularity enables elaborate mimicry of a host phosphatase": Table S2

### Sheet: RMSD, TM score, Conservation 
Table S2. The RMSD, sequence identity, and conservation score of 12 residues by comparing WY-LWY motif with PSR2(170-310)
	Structural Superimposition		Sequence Alignment					12 residues alignment (based on Structural Superimposition)
WY-LWY units Vs PSR2(170-310)	RMSD	TM-score (PSR2 as reference sequence)	Aligned length	Sequence Identity	Sequence Similarity	Gaps	Score	Conservation Score
PSR2_170_310 Vs PSR2_170_310	0	1	141	141/141(100.0%)	141/141 (100.0%)	0/141(0.0%)	736	63
PiPSR2_173_314 Vs PSR2_170_310	1.63	0.88497	143	71/143(49.7%)	97/143 (67.8%)	3/143(2.1%)	378.5	42
PsAvh148_58_198 Vs PSR2_170_310	1.63	0.89784	141	60/141(42.6%)	85/141 (60.3%)	0/141(0.0%)	319	40
PITG_15032_77_217 Vs PSR2_170_310	1.23	0.93239	141	68/141(48.2%)	98/141 (69.5%)	0/141(0.0%)	382	37
PsAvh149_169_311 Vs PSR2_170_310	1.78	0.88172	143	64/143(44.8%)	93/143 (65.0%)	2/143(1.4%)	346.5	33
PITG_15142_81_221 Vs PSR2_170_310	1.44	0.90981	141	68/141(48.2%)	94/141 (66.7%)	0/141(0.0%)	370	32
PsAvh149_371_512 Vs PSR2_170_310	2.64	0.77938	144	48/144(33.3%)	80/144 (55.6%)	5/144(3.5%)	236.5	30
PsAvh150_75_215 Vs PSR2_170_310	1.37	0.9212	141	65/141(46.1%)	96/141 (68.1%)	0/141(0.0%)	355	30
PsAvh459_411_549 Vs PSR2_170_310	1.68	0.88158	141	67/141(47.5%)	94/141 (66.7%)	2/141(1.4%)	354.5	30
PsAvh144_359_504 Vs PSR2_170_310	2.14	0.82855	147	46/147(31.3%)	70/147 (47.6%)	7/147(4.8%)	173	28
PsAvh150_257_399 Vs PSR2_170_310	2.35	0.8119	143	51/143(35.7%)	79/143 (55.2%)	2/143(1.4%)	270.5	27
PITG_23036_80_215 Vs PSR2_170_310	2.19	0.80874	142	61/142(43.0%)	86/142 (60.6%)	7/142(4.9%)	307	26
PiPSR2_356_498 Vs PSR2_170_310	2.41	0.81724	143	46/143(32.2%)	81/143 (56.6%)	2/143(1.4%)	244.5	24
PITG_12458_69_215 Vs PSR2_170_310	1.45	0.92441	147	57/147(38.8%)	94/147 (63.9%)	6/147(4.1%)	318.5	23
PsAvh459_167_307 Vs PSR2_170_310	1.4	0.9174	141	67/141(47.5%)	93/141 (66.0%)	0/141(0.0%)	355	22
PsAvh148_239_379 Vs PSR2_170_310	2.69	0.78192	141	46/141(32.6%)	76/141 (53.9%)	0/141(0.0%)	240	20
PsAvh144_178_317 Vs PSR2_170_310	1.26	0.91841	141	65/141(46.1%)	102/141 (72.3%)	1/141(0.7%)	365	18
PsAvh144_87_227 Vs PSR2_170_310	2.26	0.79636	141	65/141(46.1%)	101/141 (71.6%)	0/141(0.0%)	363	18
PsAvh145_180_319 Vs PSR2_170_310	1.28	0.91579	141	65/141(46.1%)	102/141 (72.3%)	1/141(0.7%)	365	18
PsAvh145_89_229 Vs PSR2_170_310	2.2	0.82712	141	65/141(46.1%)	101/141 (71.6%)	0/141(0.0%)	363	18
PsAvh459_71_216 Vs PSR2_170_310	3.4	0.6592	146	53/146(36.3%)	85/146 (58.2%)	5/146(3.4%)	273.5	18
PITG_15039_89_229 Vs PSR2_170_310	1.4	0.91978	141	61/141(43.3%)	89/141 (63.1%)	0/141(0.0%)	326	17
PsAvh459_502_640 Vs PSR2_170_310	2.21	0.80571	142	62/142(43.7%)	89/142 (62.7%)	4/142(2.8%)	314.5	17
PITG_23035_59_199 Vs PSR2_170_310	1.91	0.85972	141	52/141(36.9%)	85/141 (60.3%)	0/141(0.0%)	292	16
PsAvh163_261_402 Vs PSR2_170_310	1.66	0.89315	142	46/142(32.4%)	75/142 (52.8%)	1/142(0.7%)	202	16
PsAvh339_162_302 Vs PSR2_170_310	2.08	0.83983	141	43/141(30.5%)	70/141 (49.6%)	0/141(0.0%)	208	16
PsAvh149_78_218 Vs PSR2_170_310	1.54	0.89797	141	56/141(39.7%)	101/141 (71.6%)	0/141(0.0%)	341	15
PITG_04350_71_209 Vs PSR2_170_310	2.27	0.80297	141	38/141(27.0%)	77/141 (54.6%)	2/141(1.4%)	218.5	14
PITG_04353_69_207 Vs PSR2_170_310	2.13	0.81306	141	39/141(27.7%)	78/141 (55.3%)	2/141(1.4%)	224.5	14
PITG_15032_259_399 Vs PSR2_170_310	2.37	0.81221	141	51/141(36.2%)	75/141 (53.2%)	0/141(0.0%)	253	14
PITG_15038_79_219 Vs PSR2_170_310	1.33	0.92306	141	62/141(44.0%)	95/141 (67.4%)	0/141(0.0%)	348	14
PITG_15142_262_402 Vs PSR2_170_310	2.03	0.83177	141	51/141(36.2%)	82/141 (58.2%)	0/141(0.0%)	271	14
PITG_21984_71_209 Vs PSR2_170_310	2.27	0.80296	141	38/141(27.0%)	77/141 (54.6%)	2/141(1.4%)	218.5	14
PsAvh139_170_310 Vs PSR2_170_310	3.59	0.65487	143	42/143(29.4%)	75/143 (52.4%)	4/143(2.8%)	213.5	14
PsAvh145_365_506 Vs PSR2_170_310	2.45	0.80442	146	44/146(30.1%)	71/146 (48.6%)	9/146(6.2%)	186.5	14
PITG_12458_160_304 Vs PSR2_170_310	2.35	0.78106	151	57/151(37.7%)	85/151 (56.3%)	14/151(9.3%)	293	13
PITG_15278_220_360 Vs PSR2_170_310	3.45	0.67214	141	50/141(35.5%)	83/141 (58.9%)	0/141(0.0%)	269	13
PITG_16705_77_223 Vs PSR2_170_310	3.54	0.65729	150	44/150(29.3%)	76/150 (50.7%)	17/150(11.3%)	176.5	13
PITG_15039_272_412 Vs PSR2_170_310	2.86	0.75888	141	46/141(32.6%)	74/141 (52.5%)	0/141(0.0%)	222	12
PITG_15105_368_508 Vs PSR2_170_310	1.88	0.85426	142	51/142(35.9%)	75/142 (52.8%)	2/142(1.4%)	212	12
PITG_16283_77_202 Vs PSR2_170_310	2.64	0.65504	145	39/145(26.9%)	67/145 (46.2%)	23/145(15.9%)	181.5	12
PsAvh150_166_308 Vs PSR2_170_310	3.26	0.68137	143	49/143(34.3%)	84/143 (58.7%)	2/143(1.4%)	263.5	12
PSR2_445_585 Vs PSR2_170_310	2.77	0.77085	141	48/141(34.0%)	81/141 (57.4%)	0/141(0.0%)	262	12
PITG_10341_262_400 Vs PSR2_170_310	2.35	0.76243	141	42/141(29.8%)	67/141 (47.5%)	2/141(1.4%)	168.5	11
PITG_23035_293_433 Vs PSR2_170_310	2.48	0.74721	141	57/141(40.4%)	86/141 (61.0%)	0/141(0.0%)	318	11
PsAvh139_260_396 Vs PSR2_170_310	1.7	0.85583	143	51/143(35.7%)	80/143 (55.9%)	8/143(5.6%)	234	11
PsAvh339_71_211 Vs PSR2_170_310	3.41	0.63344	141	41/141(29.1%)	71/141 (50.4%)	0/141(0.0%)	200	11
PSR2_352_494 Vs PSR2_170_310	2.85	0.77316	143	50/143(35.0%)	83/143 (58.0%)	2/143(1.4%)	246.5	11
PiPSR2_265_405 Vs PSR2_170_310	2.67	0.77453	142	57/142(40.1%)	86/142 (60.6%)	2/142(1.4%)	299	10
PITG_04052_169_307 Vs PSR2_170_310	1.99	0.85167	141	44/141(31.2%)	75/141 (53.2%)	2/141(1.4%)	219.5	10
PITG_15105_93_236 Vs PSR2_170_310	2.19	0.8275	148	42/148(28.4%)	66/148 (44.6%)	11/148(7.4%)	153	10
PITG_15110_93_236 Vs PSR2_170_310	1.98	0.84688	148	44/148(29.7%)	73/148 (49.3%)	11/148(7.4%)	163	10
PITG_17218_169_307 Vs PSR2_170_310	1.98	0.85333	141	44/141(31.2%)	76/141 (53.9%)	2/141(1.4%)	222.5	10
PITG_17218_80_218 Vs PSR2_170_310	2.93	0.72151	144	48/144(33.3%)	78/144 (54.2%)	8/144(5.6%)	236.5	10
PITG_21740_93_236 Vs PSR2_170_310	1.97	0.84859	148	44/148(29.7%)	73/148 (49.3%)	11/148(7.4%)	163	10
PsAvh145_270_415 Vs PSR2_170_310	2.97	0.68005	146	46/146(31.5%)	81/146 (55.5%)	5/146(3.4%)	225.5	10
PsAvh456_264_403 Vs PSR2_170_310	1.85	0.86362	141	47/141(33.3%)	81/141 (57.4%)	1/141(0.7%)	236	10
PITG_04063_80_218 Vs PSR2_170_310	2.82	0.73212	142	49/142(34.5%)	79/142 (55.6%)	4/142(2.8%)	234.5	9
PITG_06375_91_240 Vs PSR2_170_310	3.35	0.64285	150	40/150(26.7%)	69/150 (46.0%)	9/150(6.0%)	187	9
PITG_10341_78_222 Vs PSR2_170_310	1.9	0.86396	150	43/150(28.7%)	68/150 (45.3%)	14/150(9.3%)	151	9
PITG_10347_259_398 Vs PSR2_170_310	2.36	0.7555	144	45/144(31.2%)	71/144 (49.3%)	7/144(4.9%)	177.5	9
PITG_15039_180_229 Vs PSR2_170_310	3.65	0.64329	146	50/146(34.2%)	77/146 (52.7%)	9/146(6.2%)	242.5	9
PITG_16726_82_223 Vs PSR2_170_310	3.49	0.65775	150	44/150(29.3%)	76/150 (50.7%)	17/150(11.3%)	178.5	9
PITG_23035_150_286 Vs PSR2_170_310	3.4	0.6192	143	44/143(30.8%)	73/143 (51.0%)	8/143(5.6%)	206	9
PsAvh147_77_218 Vs PSR2_170_310	2.27	0.82415	142	47/142(33.1%)	73/142 (51.4%)	1/142(0.7%)	222	9
PsAvh149_260_421 Vs PSR2_170_310	3.09	0.64895	164	55/164(33.5%)	87/164 (53.0%)	25/164(15.2%)	255	9
PsAvh163_352_494 Vs PSR2_170_310	2.8	0.75522	156	38/156(24.4%)	65/156 (41.7%)	28/156(17.9%)	118	9
PsAvh456_81_221 Vs PSR2_170_310	3.02	0.71688	141	50/141(35.5%)	79/141 (56.0%)	0/141(0.0%)	254	9
PITG_14884_374_509 Vs PSR2_170_310	3.23	0.56596	144	48/144(33.3%)	78/144 (54.2%)	11/144(7.6%)	239.5	8
PITG_15110_369_512 Vs PSR2_170_310	2.02	0.83276	146	46/146(31.5%)	74/146 (50.7%)	7/146(4.8%)	171.5	8
PITG_16705_454_594 Vs PSR2_170_310	2.87	0.74253	141	50/141(35.5%)	77/141 (54.6%)	0/141(0.0%)	247	8
PITG_21740_369_512 Vs PSR2_170_310	2	0.83566	146	46/146(31.5%)	74/146 (50.7%)	7/146(4.8%)	171.5	8
PITG_23035_799_934 Vs PSR2_170_310	1.62	0.86682	141	39/141(27.7%)	66/141 (46.8%)	5/141(3.5%)	183	8
PsAvh154_88_226 Vs PSR2_170_310	2.97	0.68326	141	38/141(27.0%)	65/141 (46.1%)	2/141(1.4%)	193.5	8
PsAvh163_171_310 Vs PSR2_170_310	1.71	0.86867	143	43/143(30.1%)	69/143 (48.3%)	5/143(3.5%)	159	8
PITG_15105_277_417 Vs PSR2_170_310	1.82	0.86535	141	39/141(27.7%)	67/141 (47.5%)	0/141(0.0%)	173	7
PsAvh199_88_226 Vs PSR2_170_310	2.11	0.82841	143	45/143(31.5%)	67/143 (46.9%)	6/143(4.2%)	207.5	7
PsAvh270_117_258 Vs PSR2_170_310	3.86	0.60975	146	40/146(27.4%)	68/146 (46.6%)	9/146(6.2%)	130.5	7
PsAvh456_445_585 Vs PSR2_170_310	2.73	0.75339	144	41/144(28.5%)	75/144 (52.1%)	6/144(4.2%)	206	7
PITG_15105_187_326 Vs PSR2_170_310	1.72	0.86587	141	38/141(27.0%)	71/141 (50.4%)	1/141(0.7%)	158	6
PITG_16705_272_410 Vs PSR2_170_310	2.07	0.84395	141	39/141(27.7%)	62/141 (44.0%)	2/141(1.4%)	193	6
PITG_16726_174_321 Vs PSR2_170_310	3.41	0.68226	148	40/148(27.0%)	67/148 (45.3%)	7/148(4.7%)	189.5	6
PITG_23035_475_574 Vs PSR2_170_310	2.94	0.44887	141	40/141(28.4%)	57/141 (40.4%)	41/141(29.1%)	166	6
PITG_23035_708_848 Vs PSR2_170_310	2.44	0.80381	141	44/141(31.2%)	71/141 (50.4%)	0/141(0.0%)	219	6
PsAvh144_268_414 Vs PSR2_170_310	3.25	0.67367	147	50/147(34.0%)	79/147 (53.7%)	6/147(4.1%)	239	6
PsAvh163_78_219 Vs PSR2_170_310	2.15	0.81306	154	37/154(24.0%)	67/154 (43.5%)	25/154(16.2%)	144	6
PITG_05096_186_322 Vs PSR2_170_310	3.39	0.63391	144	42/144(29.2%)	79/144 (54.9%)	10/144(6.9%)	196	5
PITG_12791_172_313 Vs PSR2_170_310	3.24	0.70425	143	35/143(24.5%)	62/143 (43.4%)	3/143(2.1%)	129	5
PITG_13509_80_216 Vs PSR2_170_310	3.18	0.63372	141	34/141(24.1%)	61/141 (43.3%)	4/141(2.8%)	113.5	5
PITG_14685_162_304 Vs PSR2_170_310	2.49	0.73743	145	36/145(24.8%)	72/145 (49.7%)	6/145(4.1%)	138	5
PITG_15142_353_484 Vs PSR2_170_310	2.98	0.60776	164	33/164(20.1%)	56/164 (34.1%)	60/164(36.6%)	125	5
PITG_23024_180_319 Vs PSR2_170_310	2.91	0.71097	142	45/142(31.7%)	76/142 (53.5%)	3/142(2.1%)	214.5	5
PsAvh147_169_310 Vs PSR2_170_310	1.78	0.86494	141	47/141(33.3%)	76/141 (53.9%)	0/141(0.0%)	244	5
PsAvh147_260_400 Vs PSR2_170_310	2.03	0.82735	141	49/141(34.8%)	81/141 (57.4%)	0/141(0.0%)	272	5
PsAvh148_149_288 Vs PSR2_170_310	3.37	0.63883	145	48/145(33.1%)	73/145 (50.3%)	9/145(6.2%)	215	5
PsAvh165_84_225 Vs PSR2_170_310	2.15	0.81207	144	44/144(30.6%)	70/144 (48.6%)	5/144(3.5%)	166.5	5
PsAvh168_165_315 Vs PSR2_170_310	2.56	0.76934	162	37/162(22.8%)	70/162 (43.2%)	32/162(19.8%)	102.5	5
PSR2_261_401 Vs PSR2_170_310	3.26	0.70483	143	65/143(45.5%)	95/143 (66.4%)	4/143(2.8%)	362.5	5
PITG_06246_93_236 Vs PSR2_170_310	2.02	0.84644	148	45/148(30.4%)	73/148 (49.3%)	11/148(7.4%)	186.5	4
PITG_10347_78_222 Vs PSR2_170_310	1.87	0.86768	148	48/148(32.4%)	73/148 (49.3%)	10/148(6.8%)	173	4
PITG_15038_352_492 Vs PSR2_170_310	2.88	0.6884	141	35/141(24.8%)	65/141 (46.1%)	0/141(0.0%)	159	4
PITG_15123_84_224 Vs PSR2_170_310	2.02	0.83541	143	46/143(32.2%)	69/143 (48.3%)	4/143(2.8%)	193.5	4
PITG_15125_84_224 Vs PSR2_170_310	2.01	0.83719	141	45/141(31.9%)	68/141 (48.2%)	0/141(0.0%)	196	4
PITG_15127_84_224 Vs PSR2_170_310	1.97	0.8329	143	46/143(32.2%)	69/143 (48.3%)	4/143(2.8%)	193.5	4
PITG_21740_278_421 Vs PSR2_170_310	1.94	0.84929	145	45/145(31.0%)	75/145 (51.7%)	5/145(3.4%)	196.5	4
PITG_22722_80_218 Vs PSR2_170_310	2.71	0.73049	142	49/142(34.5%)	80/142 (56.3%)	4/142(2.8%)	237.5	4
PsAvh144_456_593 Vs PSR2_170_310	1.96	0.82475	147	41/147(27.9%)	66/147 (44.9%)	15/147(10.2%)	148	4
PsAvh160_431_574 Vs PSR2_170_310	3.16	0.66671	152	36/152(23.7%)	63/152 (41.4%)	19/152(12.5%)	130	4
PsAvh162_78_216 Vs PSR2_170_310	2.62	0.76949	165	42/165(25.5%)	73/165 (44.2%)	50/165(30.3%)	201	4
PiPSR2_628_760 Vs PSR2_170_310	1.88	0.82965	141	46/141(32.6%)	77/141 (54.6%)	8/141(5.7%)	222	3
PITG_04063_169_307 Vs PSR2_170_310	1.84	0.8477	142	48/142(33.8%)	78/142 (54.9%)	4/142(2.8%)	224.5	3
PITG_09109_111_234 Vs PSR2_170_310	3.25	0.57669	149	38/149(25.5%)	61/149 (40.9%)	33/149(22.1%)	180.5	3
PITG_15038_261_401 Vs PSR2_170_310	2.84	0.75997	141	43/141(30.5%)	70/141 (49.6%)	0/141(0.0%)	204	3
PITG_15105_547_684 Vs PSR2_170_310	3.03	0.68699	146	36/146(24.7%)	67/146 (45.9%)	13/146(8.9%)	111	3
PITG_15110_187_327 Vs PSR2_170_310	1.52	0.89353	144	43/144(29.9%)	73/144 (50.7%)	6/144(4.2%)	173	3
PITG_15114_360_505 Vs PSR2_170_310	2.89	0.71486	162	36/162(22.2%)	61/162 (37.7%)	37/162(22.8%)	72.5	3
PITG_15278_121_270 Vs PSR2_170_310	3.63	0.64515	150	44/150(29.3%)	74/150 (49.3%)	9/150(6.0%)	217.5	3
PITG_16705_174_321 Vs PSR2_170_310	3.28	0.68499	148	42/148(28.4%)	68/148 (45.9%)	7/148(4.7%)	189	3
PITG_19309_156_292 Vs PSR2_170_310	1.97	0.83184	141	45/141(31.9%)	78/141 (55.3%)	4/141(2.8%)	233.5	3
PITG_21740_187_327 Vs PSR2_170_310	1.58	0.88678	144	43/144(29.9%)	74/144 (51.4%)	6/144(4.2%)	175	3
PITG_22722_169_307 Vs PSR2_170_310	1.81	0.8494	142	47/142(33.1%)	76/142 (53.5%)	4/142(2.8%)	214.5	3
PITG_07630_81_223 Vs PSR2_170_310	2.63	0.77077	146	43/146(29.5%)	66/146 (45.2%)	8/146(5.5%)	162.5	2
PITG_15114_178_319 Vs PSR2_170_310	1.87	0.847	149	44/149(29.5%)	79/149 (53.0%)	15/149(10.1%)	177.5	2
PITG_15125_358_505 Vs PSR2_170_310	3.31	0.6899	154	28/154(18.2%)	64/154 (41.6%)	19/154(12.3%)	50.5	2
PITG_15127_358_505 Vs PSR2_170_310	3.24	0.69043	163	31/163(19.0%)	61/163 (37.4%)	37/163(22.7%)	49	2
PITG_15142_172_311 Vs PSR2_170_310	3.21	0.63596	145	57/145(39.3%)	82/145 (56.6%)	9/145(6.2%)	280.5	2
PITG_16195_366_496 Vs PSR2_170_310	3.07	0.66038	146	33/146(22.6%)	66/146 (45.2%)	20/146(13.7%)	136	2
PITG_16844_73_211 Vs PSR2_170_310	2.32	0.79778	141	54/141(38.3%)	87/141 (61.7%)	2/141(1.4%)	288.5	2
PITG_16845_73_211 Vs PSR2_170_310	2.32	0.79773	141	54/141(38.3%)	87/141 (61.7%)	2/141(1.4%)	288.5	2
PITG_19307_91_227 Vs PSR2_170_310	3.09	0.67218	144	44/144(30.6%)	73/144 (50.7%)	10/144(6.9%)	208.5	2
PsAvh149_463_600 Vs PSR2_170_310	2.82	0.67954	144	39/144(27.1%)	68/144 (47.2%)	9/144(6.2%)	153	2
PsAvh156_108_247 Vs PSR2_170_310	1.89	0.84036	142	45/142(31.7%)	82/142 (57.7%)	3/142(2.1%)	216	2
PsAvh167_81_219 Vs PSR2_170_310	2.38	0.78294	144	35/144(24.3%)	70/144 (48.6%)	8/144(5.6%)	148.5	2
PsAvh199_266_407 Vs PSR2_170_310	1.83	0.84003	145	41/145(28.3%)	74/145 (51.0%)	7/145(4.8%)	185	2
PsAvh456_172_313 Vs PSR2_170_310	3.04	0.69457	142	50/142(35.2%)	82/142 (57.7%)	1/142(0.7%)	258	2
PITG_04052_80_218 Vs PSR2_170_310	2.59	0.72339	144	48/144(33.3%)	77/144 (53.5%)	8/144(5.6%)	232.5	1
PITG_05074_67_205 Vs PSR2_170_310	2.89	0.68494	141	45/141(31.9%)	75/141 (53.2%)	2/141(1.4%)	221.5	1
PITG_10116_89_230 Vs PSR2_170_310	2.25	0.83397	142	51/142(35.9%)	82/142 (57.7%)	1/142(0.7%)	274	1
PITG_12731_176_315 Vs PSR2_170_310	2.36	0.80117	143	39/143(27.3%)	63/143 (44.1%)	5/143(3.5%)	162.5	1
PITG_14673_88_228 Vs PSR2_170_310	3.71	0.62889	149	42/149(28.2%)	75/149 (50.3%)	16/149(10.7%)	189	1
PITG_14884_460_599 Vs PSR2_170_310	2.74	0.7115	176	34/176(19.3%)	62/176 (35.2%)	69/176(39.2%)	121	1
PITG_15038_170_310 Vs PSR2_170_310	3.33	0.65246	146	51/146(34.9%)	77/146 (52.7%)	10/146(6.8%)	262	1
PITG_15110_278_421 Vs PSR2_170_310	2	0.83382	145	44/145(30.3%)	73/145 (50.3%)	6/145(4.1%)	188.5	1
PITG_15424_74_227 Vs PSR2_170_310	2.86	0.71577	164	36/164(22.0%)	65/164 (39.6%)	33/164(20.1%)	113.5	1
PITG_16726_272_410 Vs PSR2_170_310	1.91	0.87338	141	39/141(27.7%)	64/141 (45.4%)	2/141(1.4%)	196	1
PITG_23036_166_307 Vs PSR2_170_310	3.08	0.67514	142	51/142(35.9%)	83/142 (58.5%)	1/142(0.7%)	260	1
PsAvh139_81_219 Vs PSR2_170_310	2.24	0.80327	141	43/141(30.5%)	76/141 (53.9%)	2/141(1.4%)	215.5	1
PsAvh151_182_230 Vs PSR2_170_310	2.02	0.78202	141	43/141(30.5%)	70/141 (49.6%)	3/141(2.1%)	194.5	1
PsAvh153a1_78_216 Vs PSR2_170_310	1.91	0.85766	145	49/145(33.8%)	75/145 (51.7%)	10/145(6.9%)	183.5	1
PsAvh153a2_78_216 Vs PSR2_170_310	1.92	0.85764	145	49/145(33.8%)	75/145 (51.7%)	10/145(6.9%)	183.5	1
PsAvh158_431_570 Vs PSR2_170_310	3.19	0.64722	149	36/149(24.2%)	68/149 (45.6%)	17/149(11.4%)	134.5	1
PsAvh165_176_324 Vs PSR2_170_310	3.54	0.68763	166	30/166(18.1%)	53/166 (31.9%)	42/166(25.3%)	61	1
PsAvh168_87_236 Vs PSR2_170_310	3.08	0.69651	180	33/180(18.3%)	65/180 (36.1%)	69/180(38.3%)	128.5	1
PsAvh173_87_236 Vs PSR2_170_310	3.08	0.69651	180	33/180(18.3%)	65/180 (36.1%)	69/180(38.3%)	128.5	1
PsAvh456_536_670 Vs PSR2_170_310	1.82	0.82777	151	44/151(29.1%)	62/151 (41.1%)	26/151(17.2%)	158.5	1
PsAvh459_591_729 Vs PSR2_170_310	2.48	0.77742	141	45/141(31.9%)	76/141 (53.9%)	2/141(1.4%)	202	1
PITG_04350_162_299 Vs PSR2_170_310	4.05	0.57435	147	37/147(25.2%)	63/147 (42.9%)	15/147(10.2%)	114	0
PITG_06375_182_329 Vs PSR2_170_310	2.32	0.81496	151	42/151(27.8%)	77/151 (51.0%)	13/151(8.6%)	207	0
PITG_06419_78_231 Vs PSR2_170_310	2.7	0.7208	157	37/157(23.6%)	66/157 (42.0%)	19/157(12.1%)	115.5	0
PITG_09732_345_475 Vs PSR2_170_310	3.37	0.60553	225	9/225(4.0%)	24/225 (10.7%)	178/225(79.1%)	42	0
PITG_12791_264_403 Vs PSR2_170_310	2.84	0.70113	141	38/141(27.0%)	63/141 (44.7%)	1/141(0.7%)	149	0
PITG_16195_91_227 Vs PSR2_170_310	3.28	0.68073	146	51/146(34.9%)	79/146 (54.1%)	14/146(9.6%)	250	0
PITG_21984_162_300 Vs PSR2_170_310	4.05	0.57437	147	37/147(25.2%)	63/147 (42.9%)	14/147(9.5%)	111	0
PITG_23035_384_518 Vs PSR2_170_310	3.68	0.5852	141	46/141(32.6%)	70/141 (49.6%)	6/141(4.3%)	209.5	0
PITG_23035_616_757 Vs PSR2_170_310	3.01	0.70453	142	57/142(40.1%)	86/142 (60.6%)	1/142(0.7%)	306	0
PsAvh151_91_228 Vs PSR2_170_310	2.22	0.79553	144	50/144(34.7%)	78/144 (54.2%)	9/144(6.2%)	243	0
PsAvh152_73_210 Vs PSR2_170_310	3.32	0.63478	141	50/141(35.5%)	73/141 (51.8%)	3/141(2.1%)	253.5	0
PsAvh459_680_821 Vs PSR2_170_310	2.15	0.81465	144	44/144(30.6%)	75/144 (52.1%)	7/144(4.9%)	197	0
PITG_05133_77_218 Vs PSR2_170_310	3.6	0.6154	144	37/144(25.7%)	73/144 (50.7%)	5/144(3.5%)	156	-1
PITG_06375_282_421 Vs PSR2_170_310	2.25	0.82009	142	37/142(26.1%)	72/142 (50.7%)	3/142(2.1%)	166.5	-1
PITG_12731_83_223 Vs PSR2_170_310	2.65	0.75815	144	39/144(27.1%)	71/144 (49.3%)	6/144(4.2%)	181.5	-1
PITG_15032_350_486 Vs PSR2_170_310	2.24	0.78038	142	40/142(28.2%)	62/142 (43.7%)	6/142(4.2%)	180.5	-1
PITG_15114_269_409 Vs PSR2_170_310	2.75	0.70575	142	39/142(27.5%)	66/142 (46.5%)	2/142(1.4%)	148	-1
PITG_15123_358_505 Vs PSR2_170_310	3.2	0.68049	162	27/162(16.7%)	65/162 (40.1%)	35/162(21.6%)	62	-1
PITG_16195_180_316 Vs PSR2_170_310	3.17	0.68578	141	39/141(27.7%)	77/141 (54.6%)	4/141(2.8%)	214.5	-1
PITG_16844_162_309 Vs PSR2_170_310	2.57	0.78029	149	43/149(28.9%)	69/149 (46.3%)	9/149(6.0%)	172	-1
PITG_16845_162_309 Vs PSR2_170_310	2.57	0.78029	149	43/149(28.9%)	69/149 (46.3%)	9/149(6.0%)	172	-1
PITG_23054_87_226 Vs PSR2_170_310	2.72	0.67558	169	32/169(18.9%)	56/169 (33.1%)	57/169(33.7%)	101	-1
PsAvh153a1_169_307 Vs PSR2_170_310	2.37	0.79636	143	44/143(30.8%)	72/143 (50.3%)	6/143(4.2%)	170	-1
PsAvh153a2_169_307 Vs PSR2_170_310	2.37	0.79641	143	44/143(30.8%)	72/143 (50.3%)	6/143(4.2%)	170	-1
PsAvh155_272_398 Vs PSR2_170_310	2.75	0.63454	148	33/148(22.3%)	61/148 (41.2%)	28/148(18.9%)	133	-1
PsAvh174_93_231 Vs PSR2_170_310	2.48	0.70016	149	31/149(20.8%)	61/149 (40.9%)	18/149(12.1%)	108.5	-1
PITG_06246_187_327 Vs PSR2_170_310	1.95	0.86108	147	43/147(29.3%)	73/147 (49.7%)	12/147(8.2%)	178.5	-2
PITG_09732_260_394 Vs PSR2_170_310	3.87	0.52035	153	30/153(19.6%)	59/153 (38.6%)	30/153(19.6%)	76.5	-2
PITG_15123_175_316 Vs PSR2_170_310	1.74	0.86023	146	45/146(30.8%)	78/146 (53.4%)	9/146(6.2%)	165.5	-2
PITG_15125_175_316 Vs PSR2_170_310	1.73	0.8611	146	45/146(30.8%)	78/146 (53.4%)	9/146(6.2%)	165.5	-2
PITG_19302_96_232 Vs PSR2_170_310	3.94	0.62715	141	44/141(31.2%)	82/141 (58.2%)	4/141(2.8%)	236.5	-2
PsAvh164_186_324 Vs PSR2_170_310	2.77	0.71516	144	38/144(26.4%)	69/144 (47.9%)	8/144(5.6%)	175.5	-2
PiPSR2_449_586 Vs PSR2_170_310	3.13	0.67876	141	49/141(34.8%)	81/141 (57.4%)	3/141(2.1%)	255	-3
PITG_05014_459_597 Vs PSR2_170_310	3.03	0.59162	146	48/146(32.9%)	78/146 (53.4%)	12/146(8.2%)	222	-3
PITG_09732_171_309 Vs PSR2_170_310	3.75	0.53634	147	37/147(25.2%)	64/147 (43.5%)	14/147(9.5%)	122.5	-3
PITG_15127_175_316 Vs PSR2_170_310	1.8	0.84929	146	45/146(30.8%)	77/146 (52.7%)	9/146(6.2%)	163.5	-3
PITG_23035_525_665 Vs PSR2_170_310	2.32	0.7832	141	53/141(37.6%)	83/141 (58.9%)	0/141(0.0%)	295	-3
PsAvh158_257_394 Vs PSR2_170_310	3.57	0.63713	141	46/141(32.6%)	75/141 (53.2%)	3/141(2.1%)	240.5	-3
PsAvh199_179_315 Vs PSR2_170_310	2.18	0.78687	142	49/142(34.5%)	79/142 (55.6%)	6/142(4.2%)	218.5	-3
PITG_05014_546_680 Vs PSR2_170_310	3.08	0.6657	166	38/166(22.9%)	56/166 (33.7%)	56/166(33.7%)	106	-4
PITG_14685_68_211 Vs PSR2_170_310	2.52	0.73044	166	35/166(21.1%)	62/166 (37.3%)	47/166(28.3%)	100	-4
PITG_15105_459_593 Vs PSR2_170_310	2.74	0.71464	141	39/141(27.7%)	62/141 (44.0%)	6/141(4.3%)	143	-4
PITG_21740_554_699 Vs PSR2_170_310	3.09	0.68577	153	35/153(22.9%)	65/153 (42.5%)	19/153(12.4%)	96.5	-4
PITG_22740_442_575 Vs PSR2_170_310	3.09	0.65942	146	34/146(23.3%)	60/146 (41.1%)	17/146(11.6%)	90.5	-4
PITG_23035_241_342 Vs PSR2_170_310	3.02	0.45135	141	39/141(27.7%)	53/141 (37.6%)	39/141(27.7%)	160.5	-4
PITG_23036_258_398 Vs PSR2_170_310	2.75	0.76524	141	42/141(29.8%)	74/141 (52.5%)	0/141(0.0%)	217	-4
PsAvh156_198_332 Vs PSR2_170_310	3.23	0.63042	145	38/145(26.2%)	66/145 (45.5%)	14/145(9.7%)	160	-4
PsAvh459_323_460 Vs PSR2_170_310	3.37	0.61196	144	43/144(29.9%)	76/144 (52.8%)	9/144(6.2%)	216	-4
PSR2_79_219 Vs PSR2_170_310	3.11	0.65566	141	50/141(35.5%)	81/141 (57.4%)	0/141(0.0%)	275	-4
PiPSR2_537_677 Vs PSR2_170_310	3.37	0.6637	141	44/141(31.2%)	78/141 (55.3%)	0/141(0.0%)	241	-5
PITG_04388_77_218 Vs PSR2_170_310	3.29	0.66004	144	46/144(31.9%)	80/144 (55.6%)	6/144(4.2%)	238.5	-5
PITG_06478_307_457 Vs PSR2_170_310	3.62	0.5679	153	27/153(17.6%)	54/153 (35.3%)	14/153(9.2%)	76	-5
PITG_07630_176_317 Vs PSR2_170_310	3.34	0.66077	144	31/144(21.5%)	60/144 (41.7%)	5/144(3.5%)	88.5	-5
PITG_12791_78_220 Vs PSR2_170_310	2.23	0.74605	148	40/148(27.0%)	68/148 (45.9%)	12/148(8.1%)	110.5	-5
PITG_15110_463_603 Vs PSR2_170_310	1.61	0.86846	148	43/148(29.1%)	68/148 (45.9%)	14/148(9.5%)	168	-5
PITG_15114_87_227 Vs PSR2_170_310	1.95	0.81816	148	40/148(27.0%)	68/148 (45.9%)	14/148(9.5%)	140.5	-5
PITG_16705_545_678 Vs PSR2_170_310	2.02	0.82236	152	31/152(20.4%)	61/152 (40.1%)	29/152(19.1%)	136	-5
PITG_17309_169_303 Vs PSR2_170_310	2.83	0.68016	141	39/141(27.7%)	75/141 (53.2%)	6/141(4.3%)	170	-5
PITG_17316_169_303 Vs PSR2_170_310	2.91	0.68234	141	39/141(27.7%)	75/141 (53.2%)	6/141(4.3%)	170	-5
PITG_21740_463_603 Vs PSR2_170_310	1.57	0.87357	148	43/148(29.1%)	68/148 (45.9%)	14/148(9.5%)	168	-5
PsAvh145_457_593 Vs PSR2_170_310	2.27	0.78701	144	36/144(25.0%)	69/144 (47.9%)	10/144(6.9%)	165	-5
PsAvh153a2_258_392 Vs PSR2_170_310	2.4	0.73157	157	36/157(22.9%)	62/157 (39.5%)	38/157(24.2%)	144	-5
PsAvh160_82_221 Vs PSR2_170_310	2.34	0.76447	148	43/148(29.1%)	74/148 (50.0%)	15/148(10.1%)	201.5	-5
PsAvh168_74_214 Vs PSR2_170_310	3.12	0.66032	145	39/145(26.9%)	71/145 (49.0%)	8/145(5.5%)	149	-5
PITG_05076_78_218 Vs PSR2_170_310	2.01	0.86372	141	41/141(29.1%)	72/141 (51.1%)	0/141(0.0%)	182	-6
PITG_06030_72_208 Vs PSR2_170_310	1.99	0.827	147	39/147(26.5%)	67/147 (45.6%)	16/147(10.9%)	145	-6
PITG_06246_278_418 Vs PSR2_170_310	2.22	0.85403	143	37/143(25.9%)	68/143 (47.6%)	4/143(2.8%)	163	-6
PITG_06478_198_355 Vs PSR2_170_310	3.97	0.54039	172	36/172(20.9%)	68/172 (39.5%)	43/172(25.0%)	94	-6
PITG_10116_180_318 Vs PSR2_170_310	3.52	0.62749	143	38/143(26.6%)	66/143 (46.2%)	6/143(4.2%)	150.5	-6
PITG_15123_267_407 Vs PSR2_170_310	2.71	0.70071	145	36/145(24.8%)	70/145 (48.3%)	8/145(5.5%)	116	-6
PITG_15125_267_407 Vs PSR2_170_310	2.94	0.69997	145	35/145(24.1%)	69/145 (47.6%)	8/145(5.5%)	105	-6
PITG_15127_267_407 Vs PSR2_170_310	2.87	0.70093	145	35/145(24.1%)	68/145 (46.9%)	8/145(5.5%)	103	-6
PITG_17871_89_231 Vs PSR2_170_310	2.6	0.71999	145	38/145(26.2%)	68/145 (46.9%)	6/145(4.1%)	149.5	-6
PsAvh152_162_303 Vs PSR2_170_310	3.26	0.68433	142	56/142(39.4%)	88/142 (62.0%)	1/142(0.7%)	300	-6
PITG_06478_104_251 Vs PSR2_170_310	4.61	0.49684	148	30/148(20.3%)	58/148 (39.2%)	7/148(4.7%)	109.5	-7
PITG_12761_78_216 Vs PSR2_170_310	2.77	0.69809	141	44/141(31.2%)	73/141 (51.8%)	2/141(1.4%)	201.5	-7
PITG_13018_81_212 Vs PSR2_170_310	2.18	0.75035	145	40/145(27.6%)	67/145 (46.2%)	17/145(11.7%)	155	-7
PITG_15039_363_503 Vs PSR2_170_310	2.57	0.76773	143	37/143(25.9%)	63/143 (44.1%)	2/143(1.4%)	139	-7
PITG_15278_311_437 Vs PSR2_170_310	2.76	0.63873	141	41/141(29.1%)	80/141 (56.7%)	14/141(9.9%)	213.5	-7
PITG_19309_67_205 Vs PSR2_170_310	2.97	0.64898	141	45/141(31.9%)	75/141 (53.2%)	2/141(1.4%)	221.5	-7
PITG_23036_349_484 Vs PSR2_170_310	2.59	0.74735	154	39/154(25.3%)	65/154 (42.2%)	31/154(20.1%)	165	-7
PsAvh153a1_258_392 Vs PSR2_170_310	2.31	0.7301	157	36/157(22.9%)	62/157 (39.5%)	38/157(24.2%)	144	-7
PsAvh158_77_216 Vs PSR2_170_310	2.31	0.74494	149	46/149(30.9%)	75/149 (50.3%)	17/149(11.4%)	217	-7
PsAvh160_262_392 Vs PSR2_170_310	3.49	0.57801	151	37/151(24.5%)	67/151 (44.4%)	30/151(19.9%)	134.5	-7
PsAvh164_93_235 Vs PSR2_170_310	3.05	0.68574	152	45/152(29.6%)	69/152 (45.4%)	20/152(13.2%)	162.5	-7
PITG_12761_167_282 Vs PSR2_170_310	2.22	0.67727	141	35/141(24.8%)	57/141 (40.4%)	25/141(17.7%)	146	-8
PITG_12791_355_484 Vs PSR2_170_310	3.31	0.60752	159	26/159(16.4%)	54/159 (34.0%)	47/159(29.6%)	60.5	-8
PITG_14685_334_469 Vs PSR2_170_310	3.74	0.55353	150	30/150(20.0%)	59/150 (39.3%)	23/150(15.3%)	78	-8
PsAvh295a1_69_205 Vs PSR2_170_310	3.11	0.66847	150	36/150(24.0%)	64/150 (42.7%)	20/150(13.3%)	127	-8
PsAvh295a2_69_205 Vs PSR2_170_310	3.15	0.66819	143	34/143(23.8%)	62/143 (43.4%)	8/143(5.6%)	123	-8
PsAvh381_93_212 Vs PSR2_170_310	2.62	0.64968	143	38/143(26.6%)	65/143 (45.5%)	25/143(17.5%)	166	-8
PITG_06246_369_514 Vs PSR2_170_310	3.37	0.69429	160	35/160(21.9%)	64/160 (40.0%)	33/160(20.6%)	110	-9
PITG_09732_80_217 Vs PSR2_170_310	2.59	0.7097	155	33/155(21.3%)	59/155 (38.1%)	31/155(20.0%)	89	-9
PITG_14788_88_236 Vs PSR2_170_310	2.8	0.72742	166	35/166(21.1%)	62/166 (37.3%)	42/166(25.3%)	96.5	-9
PsAvh151_270_368 Vs PSR2_170_310	1.34	0.64189	146	34/146(23.3%)	54/146 (37.0%)	52/146(35.6%)	150	-9
PsAvh324_70_200 Vs PSR2_170_310	3.73	0.54111	147	35/147(23.8%)	63/147 (42.9%)	22/147(15.0%)	113	-9
PsAvh379_158_292 Vs PSR2_170_310	3.03	0.6491	143	32/143(22.4%)	66/143 (46.2%)	10/143(7.0%)	105.5	-9
PsAvh379_69_205 Vs PSR2_170_310	3.21	0.67652	143	35/143(24.5%)	63/143 (44.1%)	8/143(5.6%)	128	-9
PITG_05014_281_417 Vs PSR2_170_310	3.08	0.62874	141	43/141(30.5%)	71/141 (50.4%)	4/141(2.8%)	204	-10
PITG_15110_554_699 Vs PSR2_170_310	3.01	0.68544	153	35/153(22.9%)	65/153 (42.5%)	19/153(12.4%)	97.5	-10
PITG_17871_224_358 Vs PSR2_170_310	2.9	0.6608	145	39/145(26.9%)	73/145 (50.3%)	14/145(9.7%)	186	-10
PITG_19302_185_321 Vs PSR2_170_310	2.45	0.75114	141	43/141(30.5%)	73/141 (51.8%)	4/141(2.8%)	216.5	-10
PITG_19302_274_410 Vs PSR2_170_310	2.7	0.70658	141	43/141(30.5%)	81/141 (57.4%)	4/141(2.8%)	236.5	-10
PITG_19307_269_406 Vs PSR2_170_310	2.97	0.65968	147	40/147(27.2%)	65/147 (44.2%)	15/147(10.2%)	139	-10
PITG_22740_89_226 Vs PSR2_170_310	3.04	0.6577	144	46/144(31.9%)	71/144 (49.3%)	9/144(6.2%)	188	-10
PsAvh141_82_220 Vs PSR2_170_310	2.84	0.7272	143	50/143(35.0%)	76/143 (53.1%)	6/143(4.2%)	248	-10
PsAvh347_92_247 Vs PSR2_170_310	3.73	0.52934	157	34/157(21.7%)	64/157 (40.8%)	18/157(11.5%)	119.5	-10
PsAvh348_90_246 Vs PSR2_170_310	3.83	0.52895	157	34/157(21.7%)	65/157 (41.4%)	16/157(10.2%)	111.5	-10
PsAvh464_70_211 Vs PSR2_170_310	2.93	0.68949	153	36/153(23.5%)	70/153 (45.8%)	23/153(15.0%)	132	-10
PITG_14685_255_388 Vs PSR2_170_310	4.08	0.54974	141	32/141(22.7%)	62/141 (44.0%)	7/141(5.0%)	97.5	-11
PITG_16195_269_405 Vs PSR2_170_310	2.62	0.70816	142	38/142(26.8%)	67/142 (47.2%)	6/142(4.2%)	182.5	-11
PITG_17871_312_445 Vs PSR2_170_310	2.81	0.58428	146	49/146(33.6%)	78/146 (53.4%)	17/146(11.6%)	221.5	-11
PsAvh107_76_215 Vs PSR2_170_310	2.64	0.58347	153	40/153(26.1%)	64/153 (41.8%)	25/153(16.3%)	149.5	-11
PsAvh158_169_305 Vs PSR2_170_310	3.12	0.68747	141	44/141(31.2%)	79/141 (56.0%)	4/141(2.8%)	231	-11
PsAvh199_358_463 Vs PSR2_170_310	1.78	0.62964	141	35/141(24.8%)	58/141 (41.1%)	35/141(24.8%)	120.5	-11
PsAvh29_128_269 Vs PSR2_170_310	3.87	0.39414	167	38/167(22.8%)	54/167 (32.3%)	51/167(30.5%)	36.5	-11
PsAvh345_87_222 Vs PSR2_170_310	2.69	0.70591	148	39/148(26.4%)	66/148 (44.6%)	19/148(12.8%)	155.5	-11
PsAvh365_75_223 Vs PSR2_170_310	4.13	0.50783	163	36/163(22.1%)	66/163 (40.5%)	36/163(22.1%)	103	-11
PITG_04388_166_305 Vs PSR2_170_310	2.78	0.69902	147	40/147(27.2%)	62/147 (42.2%)	13/147(8.8%)	117	-12
PITG_05014_90_240 Vs PSR2_170_310	3.79	0.62216	153	51/153(33.3%)	80/153 (52.3%)	14/153(9.2%)	227.5	-12
PITG_05095_186_322 Vs PSR2_170_310	2.83	0.69974	144	45/144(31.2%)	81/144 (56.2%)	10/144(6.9%)	222	-12
PITG_12731_266_371 Vs PSR2_170_310	1.83	0.65767	147	28/147(19.0%)	50/147 (34.0%)	47/147(32.0%)	109.5	-12
PITG_17670_104_251 Vs PSR2_170_310	4.52	0.50068	148	29/148(19.6%)	56/148 (37.8%)	7/148(4.7%)	100.5	-12
PITG_19302_363_501 Vs PSR2_170_310	2.72	0.67312	146	39/146(26.7%)	70/146 (47.9%)	12/146(8.2%)	180	-12
PsAvh148_330_465 Vs PSR2_170_310	3.48	0.56661	142	40/142(28.2%)	69/142 (48.6%)	7/142(4.9%)	159.5	-12
PsAvh154_177_287 Vs PSR2_170_310	1.97	0.62215	141	36/141(25.5%)	57/141 (40.4%)	30/141(21.3%)	126.5	-12
PSR2_536_670 Vs PSR2_170_310	2.77	0.70396	148	42/148(28.4%)	69/148 (46.6%)	20/148(13.5%)	181.5	-12
PITG_05771_91_238 Vs PSR2_170_310	4.68	0.48861	148	35/148(23.6%)	64/148 (43.2%)	7/148(4.7%)	128.5	-13
PITG_15032_168_308 Vs PSR2_170_310	3.54	0.65518	146	51/146(34.9%)	81/146 (55.5%)	10/146(6.8%)	274	-13
PsAvh150_350_489 Vs PSR2_170_310	2.78	0.69186	141	35/141(24.8%)	71/141 (50.4%)	1/141(0.7%)	177	-13
PsAvh160_174_308 Vs PSR2_170_310	3.03	0.66736	141	51/141(36.2%)	82/141 (58.2%)	6/141(4.3%)	241	-13
PsAvh277d1_59_202 Vs PSR2_170_310	3.36	0.58434	152	27/152(17.8%)	55/152 (36.2%)	19/152(12.5%)	39.5	-13
PsAvh347_196_340 Vs PSR2_170_310	3.58	0.53952	159	28/159(17.6%)	55/159 (34.6%)	32/159(20.1%)	67.5	-13
PiPSR2_87_221 Vs PSR2_170_310	3.57	0.54061	141	40/141(28.4%)	69/141 (48.9%)	6/141(4.3%)	194.5	-14
PITG_13847_197_332 Vs PSR2_170_310	3.27	0.62649	141	42/141(29.8%)	76/141 (53.9%)	5/141(3.5%)	217.5	-14
PITG_22740_356_490 Vs PSR2_170_310	2.97	0.61221	143	44/143(30.8%)	73/143 (51.0%)	10/143(7.0%)	206	-14
PITG_06375_372_469 Vs PSR2_170_310	1.51	0.62289	142	32/142(22.5%)	53/142 (37.3%)	45/142(31.7%)	121	-15
PITG_08074_103_241 Vs PSR2_170_310	3.11	0.74067	141	44/141(31.2%)	70/141 (49.6%)	0/141(0.0%)	179	-15
PITG_13847_373_512 Vs PSR2_170_310	2.71	0.71467	148	40/148(27.0%)	71/148 (48.0%)	15/148(10.1%)	155	-15
PITG_16705_363_501 Vs PSR2_170_310	4.04	0.47558	141	39/141(27.7%)	75/141 (53.2%)	2/141(1.4%)	216	-15
PITG_16726_363_503 Vs PSR2_170_310	3.87	0.49473	141	37/141(26.2%)	76/141 (53.9%)	0/141(0.0%)	212	-15
PITG_19655_100_238 Vs PSR2_170_310	2.91	0.67962	155	41/155(26.5%)	66/155 (42.6%)	29/155(18.7%)	183.5	-16
PITG_19992_100_238 Vs PSR2_170_310	2.91	0.67962	155	41/155(26.5%)	66/155 (42.6%)	29/155(18.7%)	183.5	-16
PsAvh155_84_227 Vs PSR2_170_310	2.79	0.6843	148	43/148(29.1%)	67/148 (45.3%)	11/148(7.4%)	181.5	-16
PsAvh459_258_369 Vs PSR2_170_310	2.52	0.56326	146	46/146(31.5%)	72/146 (49.3%)	39/146(26.7%)	197.5	-16
PITG_14884_285_421 Vs PSR2_170_310	3.43	0.652	142	41/142(28.9%)	68/142 (47.9%)	6/142(4.2%)	185	-17
PsAvh141_171_313 Vs PSR2_170_310	2.74	0.69061	145	41/145(28.3%)	75/145 (51.7%)	6/145(4.1%)	187.5	-17
PITG_05095_274_371 Vs PSR2_170_310	2.83	0.50496	142	26/142(18.3%)	51/142 (35.9%)	45/142(31.7%)	122	-18
PITG_19655_205_346 Vs PSR2_170_310	3.39	0.61435	153	37/153(24.2%)	66/153 (43.1%)	23/153(15.0%)	139	-18
PITG_19992_205_344 Vs PSR2_170_310	3.39	0.61435	153	35/153(22.9%)	62/153 (40.5%)	25/153(16.3%)	140	-18
PITG_22879_183_318 Vs PSR2_170_310	3.08	0.65863	142	48/142(33.8%)	76/142 (53.5%)	7/142(4.9%)	216	-18
PsAvh152_254_392 Vs PSR2_170_310	2.52	0.72851	167	40/167(24.0%)	66/167 (39.5%)	54/167(32.3%)	166	-18
PsAvh158_346_480 Vs PSR2_170_310	3.31	0.54542	141	38/141(27.0%)	67/141 (47.5%)	6/141(4.3%)	190.5	-18
PsAvh348_196_339 Vs PSR2_170_310	3.51	0.55283	237	16/237(6.8%)	23/237 ( 9.7%)	189/237(79.7%)	56	-18
PITG_05014_370_508 Vs PSR2_170_310	1.96	0.80796	147	51/147(34.7%)	76/147 (51.7%)	14/147(9.5%)	211.5	-19
PITG_13847_143_243 Vs PSR2_170_310	3.18	0.64427	141	42/141(29.8%)	72/141 (51.1%)	6/141(4.3%)	195	-19
PITG_15763_83_240 Vs PSR2_170_310	3.4	0.54291	167	35/167(21.0%)	63/167 (37.7%)	35/167(21.0%)	85	-19
PITG_22740_180_316 Vs PSR2_170_310	2.66	0.70861	143	48/143(33.6%)	78/143 (54.5%)	9/143(6.3%)	218	-19
PITG_22740_268_401 Vs PSR2_170_310	3.02	0.64565	144	45/144(31.2%)	83/144 (57.6%)	13/144(9.0%)	203	-19
PITG_01907_190_336 Vs PSR2_170_310	3.54	0.51998	158	43/158(27.2%)	59/158 (37.3%)	28/158(17.7%)	88.5	-20
PITG_05014_193_328 Vs PSR2_170_310	2.72	0.70953	141	38/141(27.0%)	75/141 (53.2%)	5/141(3.5%)	200	-20
PITG_19523_75_210 Vs PSR2_170_310	4.26	0.49913	145	30/145(20.7%)	62/145 (42.8%)	13/145(9.0%)	114	-20
PsAvh164_550_687 Vs PSR2_170_310	2.89	0.6544	144	43/144(29.9%)	65/144 (45.1%)	9/144(6.2%)	171	-20
PsAvh164_638_776 Vs PSR2_170_310	3.28	0.64344	143	38/143(26.6%)	72/143 (50.3%)	6/143(4.2%)	180	-20
PsAvh335_100_194 Vs PSR2_170_310	2.62	0.51557	141	27/141(19.1%)	53/141 (37.6%)	46/141(32.6%)	126.5	-20
PsAvh459_771_855 Vs PSR2_170_310	2.3	0.44679	145	24/145(16.6%)	42/145 (29.0%)	64/145(44.1%)	95.5	-20
PITG_13847_286_424 Vs PSR2_170_310	3.13	0.53584	147	49/147(33.3%)	71/147 (48.3%)	14/147(9.5%)	211.5	-21
PsAvh61_91_226 Vs PSR2_170_310	3.1	0.64246	152	25/152(16.4%)	51/152 (33.6%)	27/152(17.8%)	58.5	-21
PITG_01907_73_240 Vs PSR2_170_310	3.47	0.51975	191	36/191(18.8%)	59/191 (30.9%)	73/191(38.2%)	73	-22
PITG_10341_173_311 Vs PSR2_170_310	1.67	0.60825	143	41/143(28.7%)	75/143 (52.4%)	6/143(4.2%)	143	-22
PITG_10347_173_311 Vs PSR2_170_310	1.58	0.6133	143	41/143(28.7%)	72/143 (50.3%)	6/143(4.2%)	138	-22
PITG_17871_397_512 Vs PSR2_170_310	3.93	0.48769	150	31/150(20.7%)	57/150 (38.0%)	43/150(28.7%)	111.5	-22
PITG_23061_84_216 Vs PSR2_170_310	4.62	0.47298	159	24/159(15.1%)	51/159 (32.1%)	44/159(27.7%)	59	-22
PsAvh164_277_417 Vs PSR2_170_310	2.98	0.6934	147	37/147(25.2%)	70/147 (47.6%)	12/147(8.2%)	156	-22
PsAvh164_371_506 Vs PSR2_170_310	2.99	0.67947	143	46/143(32.2%)	68/143 (47.6%)	9/143(6.3%)	188	-22
PsAvh164_459_597 Vs PSR2_170_310	3.17	0.66353	143	40/143(28.0%)	69/143 (48.3%)	6/143(4.2%)	185	-22
PsAvh277a1_59_202 Vs PSR2_170_310	3.07	0.59506	154	28/154(18.2%)	55/154 (35.7%)	23/154(14.9%)	44	-22
PsAvh277c1_59_202 Vs PSR2_170_310	3.05	0.59561	154	28/154(18.2%)	54/154 (35.1%)	24/154(15.6%)	42	-22
PsAvh333_88_181 Vs PSR2_170_310	2.53	0.48723	150	26/150(17.3%)	50/150 (33.3%)	65/150(43.3%)	109.5	-22
PITG_14884_196_332 Vs PSR2_170_310	3.04	0.5813	142	42/142(29.6%)	74/142 (52.1%)	6/142(4.2%)	202.5	-23
PITG_22879_86_229 Vs PSR2_170_310	3.3	0.63639	153	45/153(29.4%)	71/153 (46.4%)	21/153(13.7%)	165	-23
PsAvh155_178_314 Vs PSR2_170_310	2.06	0.80059	144	40/144(27.8%)	72/144 (50.0%)	10/144(6.9%)	197.5	-23
PsAvh160_341_480 Vs PSR2_170_310	3.23	0.54789	151	35/151(23.2%)	65/151 (43.0%)	21/151(13.9%)	110	-23
PsAvh231_93_236 Vs PSR2_170_310	3.45	0.61661	180	35/180(19.4%)	56/180 (31.1%)	75/180(41.7%)	52.5	-23
PsAvh234_69_177 Vs PSR2_170_310	3.14	0.48938	163	27/163(16.6%)	45/163 (27.6%)	76/163(46.6%)	89	-23
PsAvh277b1_59_201 Vs PSR2_170_310	3.3	0.60322	149	21/149(14.1%)	52/149 (34.9%)	14/149(9.4%)	40	-23
PsAvh345_176_283 Vs PSR2_170_310	3.22	0.49817	151	31/151(20.5%)	58/151 (38.4%)	53/151(35.1%)	102	-23
PITG_04353_160_297 Vs PSR2_170_310	3.56	0.5771	143	34/143(23.8%)	63/143 (44.1%)	7/143(4.9%)	120	-24
PITG_13503_95_232 Vs PSR2_170_310	3.59	0.54325	156	34/156(21.8%)	57/156 (36.5%)	33/156(21.2%)	76	-24
PITG_15278_425_519 Vs PSR2_170_310	2.21	0.44152	158	23/158(14.6%)	42/158 (26.6%)	80/158(50.6%)	93	-24
PITG_19307_180_316 Vs PSR2_170_310	2.63	0.68103	141	36/141(25.5%)	72/141 (51.1%)	4/141(2.8%)	184.5	-24
PsAvh271_72_169 Vs PSR2_170_310	3.2	0.40138	141	36/141(25.5%)	54/141 (38.3%)	43/141(30.5%)	142.5	-24
PsAvh274a1_86_230 Vs PSR2_170_310	3.54	0.63213	156	26/156(16.7%)	58/156 (37.2%)	26/156(16.7%)	58.5	-24
PsAvh274a2_86_230 Vs PSR2_170_310	3.62	0.62436	156	26/156(16.7%)	58/156 (37.2%)	26/156(16.7%)	58.5	-24
PsAvh244_208_338 Vs PSR2_170_310	3.81	0.49467	145	31/145(21.4%)	56/145 (38.6%)	18/145(12.4%)	51.5	-25
PsAvh360_77_202 Vs PSR2_170_310	3.07	0.5614	148	40/148(27.0%)	62/148 (41.9%)	29/148(19.6%)	168	-25
PITG_05095_94_233 Vs PSR2_170_310	2.58	0.68581	142	43/142(30.3%)	74/142 (52.1%)	3/142(2.1%)	198	-26
PITG_05096_94_233 Vs PSR2_170_310	2.4	0.69529	142	43/142(30.3%)	72/142 (50.7%)	3/142(2.1%)	193	-26
PITG_14884_104_243 Vs PSR2_170_310	2.74	0.70486	156	41/156(26.3%)	74/156 (47.4%)	31/156(19.9%)	175	-26
PsAvh456_335_494 Vs PSR2_170_310	4.03	0.46932	141	44/141(31.2%)	76/141 (53.9%)	1/141(0.7%)	216	-26
PITG_17309_78_215 Vs PSR2_170_310	2.83	0.65321	152	34/152(22.4%)	72/152 (47.4%)	25/152(16.4%)	163.5	-27
PITG_17316_78_215 Vs PSR2_170_310	2.9	0.64891	152	34/152(22.4%)	72/152 (47.4%)	25/152(16.4%)	162.5	-27
PsAvh232_89_219 Vs PSR2_170_310	3.68	0.60429	170	29/170(17.1%)	53/170 (31.2%)	68/170(40.0%)	53	-27
PITG_05096_274_371 Vs PSR2_170_310	2.63	0.50579	142	25/142(17.6%)	49/142 (34.5%)	45/142(31.7%)	106	-29
PsAvh157_76_165 Vs PSR2_170_310	2.56	0.48266	141	22/141(15.6%)	45/141 (31.9%)	51/141(36.2%)	105.5	-29
PITG_14673_181_274 Vs PSR2_170_310	3.31	0.38259	141	25/141(17.7%)	49/141 (34.8%)	47/141(33.3%)	102.5	-31
PITG_17309_256_349 Vs PSR2_170_310	2.65	0.49972	147	24/147(16.3%)	46/147 (31.3%)	59/147(40.1%)	88	-31
PITG_17316_256_349 Vs PSR2_170_310	2.65	0.49958	147	24/147(16.3%)	46/147 (31.3%)	59/147(40.1%)	88	-31
PITG_17871_182_270 Vs PSR2_170_310	2.88	0.42549	141	32/141(22.7%)	48/141 (34.0%)	52/141(36.9%)	106	-32
PsAvh379_246_333 Vs PSR2_170_310	2.44	0.48939	141	21/141(14.9%)	43/141 (30.5%)	53/141(37.6%)	68.5	-32
PITG_16708_77_165 Vs PSR2_170_310	2.54	0.46831	143	22/143(15.4%)	42/143 (29.4%)	56/143(39.2%)	75	-34
PITG_19523_163_253 Vs PSR2_170_310	2.58	0.4727	141	32/141(22.7%)	50/141 (35.5%)	50/141(35.5%)	141.5	-38
