## Supplementary material for "Pathogen protein modularity enables elaborate mimicry of a host phosphatase": Table S3

### Sheet: Sheet1
Table S3. Pairwise comparison of PP2A-interacting modules and C terminal LWY units, related to Figure 4
PP2A-interacting module	PSR2	PiPSR2	PsAvh459	PsAvh144	PsAvh145	PITG_23036	PITG_15142	PsAvh149	PsAvh150	PITG_15032	PsAvh148	PITG_15038	PITG_15039
PSR2	0	1.63	1.4	1.26	1.28	2.19	1.44	1.78	1.37	1.23	1.63	1.33	1.4
PiPSR2	1.63	0	1.67	2	2.03	2.3	2.21	1.73	2.28	1.37	1.87	2.02	2.04
PsAvh459	1.4	1.67	0	1.72	1.75	2.21	1.87	1.94	1.7	1.44	1.68	1.62	1.61
PsAvh144	1.26	2	1.72	0	0.11	2.15	0.96	1.78	1.12	1.18	1.5	0.84	1.07
PsAvh145	1.28	2.03	1.75	0.11	0	2.15	0.96	1.82	1.13	1.2	1.51	0.84	1.08
PITG_23036	2.19	2.3	2.21	2.15	2.15	0	2.17	2.27	2.1	2.07	2.19	2.01	1.9
PITG_15142	1.38	2.21	1.87	0.96	0.96	2.17	0	1.8	0.94	1.28	1.48	0.79	0.93
PsAvh149	1.78	1.73	1.94	1.78	1.82	2.27	1.8	0	1.65	1.44	1.66	1.57	1.56
PsAvh150	1.37	2.28	1.7	1.12	1.13	2.1	0.94	1.65	0	1.22	1.5	0.73	0.59
PITG_15032	1.23	1.37	1.44	1.18	1.2	2.07	1.28	1.44	1.22	0	1.09	0.99	0.94
PsAvh148	1.63	1.87	1.68	1.5	1.51	2.19	1.48	1.66	1.5	1.09	0	1.34	1.31
PITG_15038	1.33	2.02	1.62	0.84	0.84	2.01	0.79	1.57	0.73	0.99	1.34	0	0.53
PITG_15039	1.4	2.04	1.61	1.07	1.08	1.9	0.93	1.56	0.59	0.94	1.31	0.53	0
C terminal LWY units	PSR2	PiPSR2	PsAvh459	PsAvh144	PsAvh145	PITG_23036	PITG_15142	PsAvh149	PsAvh150	PITG_15032	PsAvh148	PITG_15038	PITG_15039	PSR2	PiPSR2	PsAvh459
PSR2	0	3.6	3.25	3.95	3.65	3.4	3.43	3.44	3.23	3.31	4.07	4.03	4.48	PSR2	PiPSR2 (315-584 aa) vs PSR2 (311-583 aa)	PSR2 (400-670 aa) vs PsAvh459 (460-727 aa)
PiPSR2	3.6	0	3.67	3.3	3.15	2.3	3.3	3.17	2.27	2.7	3.18	3.13	3.7	PSR2 (311-583 aa) vs PiPSR2 (315-584 aa)	PiPSR2 (315-584 aa)	PiPSR2 (315-584 aa) vs PsAvh459 (460-727 aa)
PsAvh459	3.25	3.67	0	3.76	3.55	4.04	3.58	3.84	3.73	3.29	3.86	3.91	3.9	PSR2 (400-670 aa) vs PsAvh459 (460-727 aa)	PiPSR2 (315-584 aa)	PsAvh459
PsAvh144	3.65	3.3	3.76	0	2.82	2.96	3.36	3.12	3.16	1.76	3.55	3.03	2.87	PSR2 (400-670 aa)	PiPSR2 (315-584 aa)	PsAvh459 (548-810 aa)
PsAvh145	3.59	3.15	3.55	2.82	0	3.32	3.78	3.81	2.42	2.51	3.9	3.97	4.18	PSR2 (311-583 aa)	PiPSR2 (315-584 aa)	PsAvh459 (366-640 aa)
PITG_23036	3.4	2.3	3.91	2.96	3.32	0	2.88	3.65	2.63	2.4	3.7	3.15	3.1	PSR2 (400-670 aa)	PiPSR2 (315-584 aa)	PsAvh459 (366-640 aa)
PITG_15142	3.43	3.3	3.58	3.36	3.78	2.88	0	3.42	2.62	3.42	3.02	3.26	3.53	PSR2 (400-670 aa)	PiPSR2 (315-584 aa)	PsAvh459 (548-810 aa)
PsAvh149	3.44	3.17	3.84	3.12	3.81	3.65	3.42	0	3.34	3.11	3.29	1.92	2.97	PSR2 (400-670 aa)	PiPSR2 (315-584 aa)	PsAvh459 (548-810 aa)
PsAvh150	3.23	2.27	3.73	3.16	2.42	2.63	2.62	3.34	0	2.77	3.46	3.28	3.56	PSR2 (400-670 aa)	PiPSR2 (315-584 aa)	PsAvh459 (460-727 aa)
PITG_15032	3.31	2.7	3.29	1.76	2.51	2.4	3.42	3.11	2.77	0	3.21	2.69	2.93	PSR2 (400-670 aa)	PiPSR2 (315-584 aa)	PsAvh459 (460-727 aa)
PsAvh148	4.07	3.18	3.86	3.55	3.9	3.7	3.02	3.29	3.46	3.21	0	3.36	3.78	PSR2 (311-583 aa)	PiPSR2 (315-584 aa)	PsAvh459 (548-810 aa)
PITG_15038	4.03	3.13	3.91	3.03	3.97	3.15	3.26	1.92	3.28	2.69	3.36	0	2.46	PSR2 (311-583 aa)	PiPSR2 (315-584 aa)	PsAvh459 (548-810 aa)
PITG_15039	3.46	3.7	3.9	2.87	4.18	3.1	3.53	2.97	3.56	2.93	3.78	2.46	0	PSR2 (311-583 aa)	PiPSR2 (315-584 aa)	PsAvh459 (548-810 aa)
